# In-depth phylogenomic analysis of arbuscular mycorrhizal fungi based on a comprehensive set of de novo genome assemblies

**DOI:** 10.1101/2021.04.09.439159

**Authors:** Merce Montoliu-Nerin, Marisol Sánchez-García, Claudia Bergin, Verena Esther Kutschera, Hanna Johannesson, James D. Bever, Anna Rosling

## Abstract

- Morphological characters and nuclear ribosomal DNA (rDNA) phylogenies have so far been the basis of the current classifications of arbuscular mycorrhizal (AM) fungi. Improved understanding of the phylogeny and evolutionary history of AM fungi requires extensive ortholog sampling and analyses of genome and transcriptome data from a wide range of taxa.
- To circumvent the need for axenic culturing of AM fungi we gathered and combined genomic data from single nuclei to generate *de novo* genome assemblies covering seven families of AM fungi. Comparative analysis of the previously published *Rhizophagus irregularis* DAOM197198 assembly confirm that our novel workflow generates high-quality genome assemblies suitable for phylogenomic analysis. Predicted genes of our assemblies, together with published protein sequences of AM fungi and their sister clades, were used for phylogenomic analyses.
- Based on analyses of sets of orthologous genes, we highlight three alternative topologies among families of AM fungi. In the main topology, Glomerales is polyphyletic and Claroideoglomeraceae, is the basal sister group to Glomeraceae and Diversisporales.
- Our results support family level classification from previous phylogenetic studies. New evolutionary relationships among families where highlighted with phylogenomic analysis using the hitherto most extensive taxon sampling for AM fungi.
