## Supplementary material for "In-depth phylogenomic analysis of arbuscular mycorrhizal fungi based on a comprehensive set of de novo genome assemblies": Annex I

### Sheet: Sequenced isolates
	Negative control												MDA results								AMF
	Sorted sample	Sorted sample																			Nothing
	Multiple	Multiple											1	2	4	6					Prob. AMF
																					AMF + bacteria
																					Bacteria									SEND FOR SEQUENCING				done, sent
Glomeraceae	#0696	F. mosseae						10-2017					#0696	F. mossea							#0696	F. mossea								#0696	F. mossea
		1	2	3	4	5	6	7						1	2	3	4	5	6			1	2	3	4	5	6	7			1	2	3	4	5	6	7
	A	1	1	1	1	1	1						A	4.02167	3.85667	#VALUE!	10.9194	7.6475	5.07167		A	1	1	1	1	1	1			A						14
	B	1	1	1	1	1	1						B	6.00389	9.34778	4.67861	4.46611	5.2725	4.83556		B	1	1	1	1	1	1			B			5
	C	1	1	1	1	1							C	4.94833	4.60139	4.12222	4.25306	5.36806	5.35667		C	1	1	1	1	1				C
	D	5	1	1	1	1							D	3.34222	4.98028	4.92917	5.33111	5.49667	7.83972		D	5	1	1	1	1				D
	E	1	1	1	1	1							E	4.42556	4.76333	4.30278	4.195	4.36361	12.3061		E	1	1	1	1	1				E			6
	F	1	1	1	1	1							F	11.0847	3.18528	5.50639	3.8125	3.37583	6.95806		F	1	1	1	1	1				F		2		8	11
	G	1	1	1	1	1	1						G	8.86667	3.015	11.8608	2.93389	3.16472	5.58444		G	1	1	1	1	1	1			G		3		9	12
	H	5	1	1	1	1	1						H	2.28528	2.53889	3.01889	2.50833	2.68889	3.64194		H	5	1	1	1	1	1			H	1	4	7	10	13	15
	#0697	F. mosseae						10-2017					#0697	F. mossea							#0697	F. mossea								#0697	F. mossea
		1	2	3	4	5	6	7						1	2	3	4	5	6			1	2	3	4	5	6	7			1	2	3	4	5	6	7
	A	1	1	1	1	1	1						A	4.04472	6.09194	4.60111	5.14417	#VALUE!	7.84861		A	1	1	1	1	1	1			A
	B	1	1	1	1	1	1						B	5.55361	5.75389	6.81111	9.7775	6.33056	11.0569		B	1	1	1	1	1	1			B
	C	1	1	1	1	1							C	7.37028	5.0225	7.70667	7.525	6.29444	14.3917		C	1	1	1	1	1				C
	D	5	1	1	1	1							D	5.23	6.34917	5.56389	6.08361	4.41778	13.9344		D	5	1	1	1	1				D
	E	1	1	1	1	1							E	3.69417	5.38083	6.105	8.69722	5.70889	#VALUE!		E	1	1	1	1	1				E	16
	F	1	1	1	1	1							F	5.86278	#VALUE!	5.48528	5.6875	6.8575	12.8122		F	1	1	1	1	1				F
	G	1	1	1	1	1	1						G	#VALUE!	4.52611	3.83056	4.76611	7.305	3.595		G	1	1	1	1	1	1			G				18		20
	H	5	1	1	1	1	1						H	4.52222	4.21667	3.70722	4.31361	3.90139	4.84		H	5	1	1	1	1	1			H			17		19
	#0890	F. caledonius						2018					#0890	F. caledonius							#0890	F. caledonius								#0890	F. caledonius
		1	2	3	4	5	6	7						1	2	3	4	5	6			1	2	3	4	5	6	7			1	2	3	4	5	6	7
	A	1	1	1	1	1	5						A	2	1.6	1.7	2	1.6	1.8		A	1	1	1	1	1	5			A	1	6	10	15	20
	B	1	1	1	1	1	5						B	2.2	1.8	2	2.7	1.8	1.6		B	1	1	1	1	1	5			B		7	11
	C	1	1	1	1	1							C	2.4	1.8	1.9	2	2.1	4		C	1	1	1	1	1				C	2	8	12
	D	1	1	1	1	1							D	2.2	2	2.1	1.6	1.9	4.1		D	1	1	1	1	1				D	3	9	13	16	21
	E	1	1	1	1	1							E	1.8	2.1	1.5	3.7	2.1	3.8		E	1	1	1	1	1				E	4		14		22
	F	1	1	1	1	1							F	2	2.3		2	2	4		F	1	1	1	1	1				F	5			17	23
	G	1	1	1	1	1	5						G					2.4	1.7		G	1	1	1	1	1	5			G				18
	H	1	1	1	1	1	5						H				2.9	2	1.2		H	1	1	1	1	1	5			H				19	24
	#0871	S. viscosum						2018					#0871	S. viscosum							#0871	S. viscosum								#0871	S. viscosum
		1	2	3	4	5	6	7						1	2	3	4	5	6			1	2	3	4	5	6	7			1	2	3	4	5	6	7
	A	1	1	1	1	1	5						A	2.4	2.2	1.8	1.7	3.5	1.4		A	1	1	1	1	1	5			A			2			8
	B	1	1	1	1	1	5						B	2	1.3	1.7	1.9	2.2	1.3		B	1	1	1	1	1	5			B		1				9
	C	1	1	1	1	1							C	1.6	1.8	2.5	2.4	1.5	3.3		C	1	1	1	1	1				C					6
	D	1	1	1	1	1							D	2.1	2.1	1.6	1.9	2.3	2.8		D	1	1	1	1	1				D			3		7
	E	1	1	1	1	1							E	1.8	1.5	1.8	2	2.4	3.5		E	1	1	1	1	1				E			4	5
	F						1						F						2.5		F						1			F
	G												G								G									G
	H												H								H									H
	#0872	S. viscosum						2018					#0872	S. viscosum							#0872	S. viscosum								#0872	S. viscosum
		1	2	3	4	5	6	7						1	2	3	4	5	6			1	2	3	4	5	6	7			1	2	3	4	5	6	7
	A	1	1	1	1	1	5						A	plate reader crashed, MDA reading is lacking							A	1	1	1	1	1	5			A		12		15	18	20
	B	1	1	1	1	1							B								B	1	1	1	1	1				B	10			16
	C	1	1	1	1	1	5						C								C	1	1	1	1	1	5			C	11	13		17	19
	D	1	1	1	1	1							D								D	1	1	1	1	1				D			14
	E												E								E									E
	F												F								F									F
	G												G								G									G
	H												H								H									H
	#0953	R. irregularis	GEL										#0953	R. irregularis	GEL						#0953	R. irregularis	GEL							#0953	R. irregularis	GEL
		1	2	3	4	5	6	7						1	2	3	4	5	6			1	2	3	4	5	6	7			1	2	3	4	5	6	7
	A	1	1	1	1	1	1	R1					A	2.6275	#VALUE!	1.0975	0.555833	3.03306	1.20444		A	1	1	1	1	1	1			A				7
	B	1	1	1	1	1							B	0.582778	0.571944	0.504444	0.8575	0.651667	1.37333		B	1	1	1	1	1				B		3		8
	C	1	1	1	1	1							C	1.26444	0.554722	0.508611	0.284722	1.62278	2.4175		C	1	1	1	1	1				C	1
	D	1	1	1	1	1	5						D	1.11111	0.393056	#VALUE!	0.786111	1.72056	2.27417		D	1	1	1	1	1	5			D	2	4	6
	E	1	1	1	1	1							E	0.633889	0.471111	0.481389	2.47139	0.720556	0.0619444		E	1	1	1	1	1				E		5		9
	F												F								F									F
	G												G								G									G
	H												H								H									H
	#0952	R. irregularis	GEL										#0952	R. irregularis	GEL						#0952	R. irregularis	GEL							#0952	R. irregularis	GEL
		1	2	3	4	5	6	7						1	2	3	4	5	6			1	2	3	4	5	6	7			1	2	3	4	5	6	7
	A	1	1	1	1	1	1	R1					A	1.3	2	3.4	2.4	1.4	1.5		A	1	1	1	1	1	1			A	10				20	22
	B	1	1	1	1	1							B	1.2	1.8	1.3	1.8	1.5	2.1		B	1	1	1	1	1				B	11		16		21
	C	1	1	1	1	1							C	1.8	1.4	2.6	1.9	1.5	2.8		C	1	1	1	1	1				C	12	14
	D	1	1	1	1	1	5						D	1.3	1.9	1.4	1.5	1.8	0.9		D	1	1	1	1	1	5			D	13		17
	E	1	1	1	1	1							E	1.7	0.9	1.4	1	1.1	2.1		E	1	1	1	1	1				E		15	18	19
	F												F								F									F
	G												G								G									G
	H												H								H									H
	#0954	R. irregularis	GEL										#0954	R. irregularis	GEL						#0952	R. irregularis	GEL							#0952	R. irregularis	GEL
		1	2	3	4	5	6	7						1	2	3	4	5	6			1	2	3	4	5	6	7			1	2	3	4	5	6	7
	A	1	1	1	1	1	1	R1					A	2.7	2.3	2.4	2.8	1.3	2.1		A	1	1	1	1	1	1			A
	B	1	1	1	1	1							B	1.5	1.5	2.1	2.5	2.6	2.6		B	1	1	1	1	1				B	23
	C	1	1	1	1	1							C	1.4	2.9	3.1	1.3	1.4	2.3		C	1	1	1	1	1				C
	D	1	1	1	1	1	1						D	1.4	1.9	1.4	2.1	2.3	2.5		D	1	1	1	1	1	1			D	24
	E												E								E									E
	F												F								F									F
	G												G								G									G
	H												H								H									H
	#0655	R. intraradices						06 - 2017					#0655	R. intraradices							#0655	R. intraradices
		1	2	3	4	5	6	7						1	2	3	4	5	6			1	2	3	4	5	6	7
	A		1	1	1	1	1						A	4.95167	5.49083	4.51333	5.92528	5.75861	4.77833		A		1	1	1	1	1
	B		1	1	1	1	1						B	5.10306	4.14667	5.25278	4.9575	3.87111	4.02972		B		1	1	1	1	1
	C		1	1	1	1	1						C	4.82778	4.53833	4.43667	4.38444	3.39083	3.65111		C		1	1	1	1	1
	D	5	1	1	1	1	1						D	3.96417	4.48917	4.47972	4.38806	3.93222	4.56528		D		5	1	1	1	1
	E		1	1	1	1	1						E	4.64889	5.08861	4.5625	4.63083	3.34167	3.82556		E		1	1	1	1	1
	F		1	1	1	1	1						F	4.98944	4.06639	4.50139	4.30167	5.03472	3.9575		F		1	1	1	1	1
	G		1	1	1	1	1						G	5.34778	5.21889	4.79	5.08361	5.9075	5.135		G		1	1	1	1	1
	H	5	1	1	1	1	1						H	5.53833	3.3525	4.27139	3.04667	4.48778	3.99611		H		5	1	1	1	1
		Verify sort layout
Acaulosporaceae
	#0854	A. colombiana						2018					#0854	A. colombiana							#0854	A. colombiana								#0854	A. colombiana
		1	2	3	4	5	6	7						1	2	3	4	5	6			1	2	3	4	5	6	7			1	2	3	4	5	6	7
	A	1	1	1	1	1	5	R1					A	plate reader crashed, MDA reading is lacking						R9	A	1	1	1	1	1			R9	A		3	5
	B	1	1	1	1	1							B								B	1	1	1	1	1	5			B	1	4		6		8
	C	1	1	1	1	1	5						C								C	1	1	1	1	1				C	2			7
	D	1	1	1	1	1							D								D									D
	E	F2	F4	1	F3	1		R9					E								E									E
	F	G2	G4	1	G3	1	5						F								F									F
	G	1	1	1	1	1							G								G									G
	H												H								H									H
	#0855	A. colombiana						2018					#0855	A. colombiana							#0855	A. colombiana								#0855	A. colombiana
		1	2	3	4	5	6	7						1	2	3	4	5	6			1	2	3	4	5	6	7			1	2	3	4	5	6	7
	A	1	1	1	1	1	5	R9					A	2.59111	4.79556	1.86583	4.29111	4.29111	1.55278		A	1	1	1	1	1	5			A	9		10			11
	B	1											B	1.99667	#VALUE!						B	1								B
	C												C								C									C
	D												D								D									D
	E												E								E									E
	F												F								F									F
	G												G								G									G
	H												H								H									H
	#0901	A. colombiana						2018					#0901	A. colombiana							#0901	A. colombiana								#0901	A. colombiana
		1	2	3	4	5	6	7						1	2	3	4	5	6			1	2	3	4	5	6	7			1	2	3	4	5	6	7
	A	B2	B4	B6	B3	B5	B7						A	0.109444	1.35139	#VALUE!	0.521389	0.510556	0.413611		A	1	1	1	1	1	5			A	12	13		14		15
	B			1									B	#VALUE!		2.05194		1.38417			B		1							B
	C												C								C									C
	D												D								D									D
	E												E								E									E
	F												F								F									F
	G												G								G									G
	H												H								H									H
	#0906	A. morrowiae						2018					#0906	A. morrowiae							#0906	A. morrowiae								#0906	A. morrowiae
		1	2	3	4	5	6	7						1	2	3	4	5	6			1	2	3	4	5	6	7			1	2	3	4	5	6	7
	A	1	1	1	1	1	5						A	2	1.4	2	2.2	2	1.5		A	1	1	1	1	1	5			A		4				11
	B	1	1	1	1	1							B	3.6	1.8	1.8	1.9	1.4	3.8		B	1	1	1	1	1				B					9
	C	1	1	1	1	1	5						C	1.4	1.6	1.4	1.4	1.9	1.3		C	1	1	1	1	1	5			C	1		6	7		12
	D	1	1	1	1	1							D	1.6	1.6	3.3	3.5	1.8	3.1		D	1	1	1	1	1				D	2	5
	E	1	1	1	1	1							E	1.5	1.9	1.8	1.6	1.6	3.6		E	1	1	1	1	1				E	3			8	10
	F												F								F									F
	G												G								G									G
	H												H								H									H
	#0907	A. morrowiae						2018					#0907	A. morrowiae							#0907	A. morrowiae								#0907	A. morrowiae
		1	2	3	4	5	6	7						1	2	3	4	5	6			1	2	3	4	5	6	7			1	2	3	4	5	6	7
	A	B2	1	1	1	1	5						A	3.23889	2.96833	1.80111	1.3625	1.13167	1.26194		A	1	1	1	1	1	5			A				16	18	19
	B	D2	1	1	1	1	1						B	1.38333	1.71444	1.50861	1.30472	1.52111	3.04056		B	1	1	1	1	1	1			B	13
	C	F2	1										C	1.24	1.51639	1.83194	1.44278	1.83472	#VALUE!		C	1	1							C	14
	D	C2	1	1	1	1							D	1.51333	1.08889	2.96361	2.80944	#VALUE!	#VALUE!		D	1	1	1	1	1				D				17
	E	E2	1	1	1	1	1						E	1.34528	#VALUE!	2.23472	#VALUE!	#VALUE!	#VALUE!		E	1	1	1	1	1	1			E		15
	F												F								F									F
	G												G								G									G
	H												H								H									H
Diversisporaceae
	#0858	D. epigaea						2018					#0858	D. epigaea							#0858	D. epigaea								#0858	D. epigaea
		1	2	3	4	5	6	7						1	2	3	4	5	6			1	2	3	4	5	6	7			1	2	3	4	5	6	7
	A	1	1	1	1	1	5						A	2	2.3	1.8	1.8	2.7	1.3		A	1	1	1	1	1	5			A			4			6
	B	1	1	1	1	1	5						B	1.5	1.8	2.5	2.4	2.7	1.5		B	1	1	1	1	1	5			B	1					7
	C	1	1	1	1	1							C	4.3	7.7	3.5	2.8	1.9	2.3		C	1	1	1	1	1				C
	D	1	1	1	1	1							D	1.8	2.5	3	2.7	2.4	2.3		D	1	1	1	1	1				D	2
	E	1	1	1	1	1							E	#VALUE!	2.2	2.8	2.7	2.7	2.5		E	1	1	1	1	1				E
	F	1	1	1	1	1							F	2.7	2.7	1.8	2.2	1.9	2		F	1	1	1	1	1				F
	G	1	1	1	1	1	5						G	2.5	2.9	5.7	#VALUE!	1.6	1.7		G	1	1	1	1	1	5			G
	H	1	1	1	1	1	5						H	1.6	2.6	2.3	3.1	1.6	1.5		H	1	1	1	1	1	5			H	3				5
	#0902	D. eburnea	5 uL MDA TEST PLATE					2018					#0902	D. eburnea	5 uL MDA TEST PLATE						#0902	D. eburnea	5 uL MDA TEST PLATE
		1	2	3	4	5	6	7						1	2	3	4	5	6			1	2	3	4	5	6	7		-
	A	1	1	1	1	1	5	R6					A				1.8	1.5	1.4		A	1	1	1	1	1	5				-						-
	B	1	1	1	1	1	5						B	1.4	1.7	2.7	2.5	1.2	1		B	1	1	1	1	1	5					-				-
	C	1	1	1	1	1	5						C	1.6	1.3	1.9	1.5	2.3	1		C	1	1	1	1	1	5						-		-
	D	1	1	1	1	1							D	1.4	1.1	1.5	1.8	1.5	2.5		D	1	1	1	1	1								-
	E	1	1	1	1	1							E	2.3	1.4	2.4	1.6	1.1	2.7		E	1	1	1	1	1							-		-
	F	1	1	1	1	1							F	1.4	1.6	1.3	1.6	2.1	1.8		F	1	1	1	1	1						-				-
	G	1	1	1	1	1							G	1.3	1.3	1.4	1.3	1.6	2.3		G	1	1	1	1	1					-						-
	H	1	1	1	1	1	5						H	1.2	1.9	1.4	1.1	1.3	0.8		H	1	1	1	1	1	5			-
	#0903	D. eburnea						2018					#0903	D. eburnea							#0903	D. eburnea								#0903	D. eburnea
		1	2	3	4	5	6	7						1	2	3	4	5	6			1	2	3	4	5	6	7			1	2	3	4	5	6	7
	A	1	1	1	1	1	5	R6					A	1.8	2	1.5	4	1.6	1.7		A	1	1	1	1	1	5			A	1	6			20
	B	1	1	1	1	1	5						B	1.8	1.8	1.6	1.8	1.6	1.5		B	1	1	1	1	1	5			B	2	7		14	21
	C	1	1	1	1	1	5						C	2.4	1.5	1.8	1.7	1.8	1.4		C	1	1	1	1	1	5			C		8	10	15	22
	D	1	1	1	1	1		R7					D	1.8	1.4	1.6	1.6	1.8	3.3		D	1	1	1	1	1				D	3		11	16
	E	1	1	1	1	1							E	1.7	#VALUE!	2.2	4.6	1.3	3		E	1	1	1	1	1				E	4				23
	F	1	1	1	1	1							F	1.8	#VALUE!	1.6	1.8	2	2.9		F	1	1	1	1	1				F			12	17
	G	1	1	1	1	1							G	1.8	1.6	1.6	2.1	2	4		G	1	1	1	1	1				G	5	9	13	18	24
	H	1	1	1	1	1	5						H	1.5	3.4	1.7	1.5	1.9	1.7		H	1	1	1	1	1	5			H				19
Gigasporaceae
	#0900	G. margarita						2018					#0900	G. margarita							#0900	G. margarita								#0900	G. margarita
		1	2	3	4	5	6	7						1	2	3	4	5	6			1	2	3	4	5	6	7			1	2	3	4	5	6	7
	A	1	1	1	1	1	5	R6					A	5.7	2.9	3	2	5.4	1.4		A	1	1	1	1	1	5			A				15
	B	1	1	1	1	1	5						B	2.5	4.1	3.3	1.5	1	0.9		B	1	1	1	1	1	5			B				16	21
	C	1	1	1	1	1	5						C	1.7	1.2	1.5	1.1	1.2	0.9		C	1	1	1	1	1	5			C	1	6	12	17
	D	1	1	1	1	1		R7					D	1.4	1.4	0.9	1	1	3.5		D	1	1	1	1	1				D	2	7	13	18	22
	E	1	1	1	1	1							E	2.8	1.3	2.1	1.3	3.2	4.2		E	1	1	1	1	1				E		8
	F	1	1	1	1	1							F	1.5	1.3	1.4	1.4	2.4	4.8		F	1	1	1	1	1				F	3	9	14	19
	G	1	1	1	1	1							G	1.2	1.4	1.1	1.1	1.5	3.8		G	1	1	1	1	1				G	4	10		20	23
	H	1	1	1	1	1	5						H	0.6	1.4	1	1	1.1	1.1		H	1	1	1	1	1	5			H	5	11			24
	#0739	G. rosea											#0739	G. rosea							#0739	G. rosea								#0739	G. rosea
		1	2	3	4	5	6	7						1	2	3	4	5	6			1	2	3	4	5	6	7			1	2	3	4	5	6	7
	A												A								A									A
	B												B								B									B
	C												C								C									C
	D												D								D									D
	E	1	1	1	1	1	1						E	4.56333	4.2725	4.73611	4.46139	4.20111	3.60833		E	1	1	1	1	1	1			E
	F	1	1	1	1	1	1						F	4.63222	3.65583	4.07472	3.40222	3.55333	4.27444		F	1	1	1	1	1	1			F	1	3	6	7
	G	1	1	1	1	1	1						G	3.16333	3.68806	3.44361	4.50778	3.4	3.04722		G	1	1	1	1	1	1			G		4			8	9
	H	1	1	1	1	1	1						H	2.93194	2.80556	4.02167	3.01	3.70889	3.42917		H	1	1	1	1	1	1			H	2	5
	#0740	G. rosea											#0740	G. rosea							#0740	G. rosea								#0740	G. rosea
		1	2	3	4	5	6	7						1	2	3	4	5	6			1	2	3	4	5	6	7			1	2	3	4	5	6	7
	A	5	1	1	1	1	1						A	3.31472	#VALUE!	3.85972	4.38111	3.53611	9.45833		A	5	1	1	1	1	1			A	10				18
	B	5	1	1	1	1	1						B	3.29111	3.00361	3.55806	3.25778	3.67056	4.75583		B	5	1	1	1	1	1			B	11	13	14	15
	C	1	1	1	1	1	1						C	4.85	4.645	3.76556	3.8175	3.50583	4.07306		C	1	1	1	1	1	1			C				16	19
	D	1	1	1	1	1							D	3.86694	4.375	3.51694	3.90972	3.04	7.28694		D	1	1	1	1	1				D	12			17	20
	E												E								E									E
	F												F								F									F
	G												G								G									G
	H												H								H									H
	#0824	D. heterogama						2018					#0824	D. heterogama							#0824	D. heterogama								#0824	D. heterogama
		1	2	3	4	5	6	7						1	2	3	4	5	6			1	2	3	4	5	6	7			1	2	3	4	5	6	7
	A	1	1	1	1	1	5						A	3.1	2.2	4.8	4.8	3.9	#VALUE!		A	1	1	1	1	1	5			A
	B	1	1	1	1	1	1						B	3.1	3.2	1.7	5.8	5.8	2.6		B	1	1	1	1	1	1			B			2
	C	1	1	1	1	1							C	3.6	1.8	3.8	4.2	4.2	4.8		C	1	1	1	1	1				C		1
	D	1	1	1	1	1							D	2.9	5.4	2.9	3.3	2.8	4.4		D	1	1	1	1	1				D
	E	1	1	1	1	1							E	6.7	4.3	1.8	3.6	3.9	4.6		E	1	1	1	1	1				E			3
	F	1	1	1	1	1							F	2.9	5.7	3.7	4.9	#VALUE!	#VALUE!		F	1	1	1	1	1				F
	G	1	1	1	1	1	1						G	5.5	3	4.5	2	1.8	5.6		G	1	1	1	1	1	1			G					4
	H	1	1	1	1	1	5						H	4.2	3	#VALUE!	5.4	2.8	1.9		H	1	1	1	1	1	5			H						5
	#0826	D. heterogama						2018					#0826	D. heterogama							#0826	D. heterogama								#0826	D. heterogama
		1	2	3	4	5	6	7						1	2	3	4	5	6			1	2	3	4	5	6	7			1	2	3	4	5	6	7
	A	1	1	1	1	1	5						A	4.2	4.5	3.6	#VALUE!	3.2	1.6		A	1	1	1	1	1	5			A
	B	1	1	1	1	1	1						B	3.6	3.5	3.1	6.2	#VALUE!	3.6		B	1	1	1	1	1	1			B
	C	1	1	1	1	1							C	4.1	2.2	3.2	3.5	2.8	6.7		C	1	1	1	1	1				C
	D	1	1	1	1	1							D	5.5	2.2	#VALUE!	#VALUE!	5.3	3.7		D	1	1	1	1	1				D		6
	E	1	1	1	1	1							E	3	3.8	3.3	2.2	4.6	4.6		E	1	1	1	1	1				E
	F	1	1	1	1	1							F	2.8	5.1	4.1	4.1	2.4	6.2		F	1	1	1	1	1				F
	G	1	1	1	1	1	1						G	3.3	4.8	2	4.9	3.8	6.5		G	1	1	1	1	1	1			G
	H	1	1	1	1	1	5						H	3.9	3.3	1.8	4.2	2.8	4.4		H	1	1	1	1	1	5			H			7
		D. erythropa						2018					#0911	D. erythropa							#0911	D. erythropa								#0911	D. erythropa
		1	2	3	4	5	6	7						1	2	3	4	5	6			1	2	3	4	5	6	7			1	2	3	4	5	6	7
	A	1	1	1	1	1	5	R9					A	2.7	2.4	2.9	3.3	2.3	2.3		A	1	1	1	1	1	5			A	1	6
	B	1	1	1	1	1	5						B	2.3	2.3	2.2	2.2	2.4	2		B	1	1	1	1	1	5			B	2	7	12	17
	C	1	1	1	1	1	5						C	3.5	3.9	3.2	2.4	2.1	1.8		C	1	1	1	1	1	5			C				18	21
	D	1	1	1	1	1		R1					D	2.3	4.8	3.8	5.1	2.2	5.7		D	1	1	1	1	1				D	3				22
	E	1	1	1	1	1							E	3	2.4	2.2	2.9	2.3	6.3		E	1	1	1	1	1				E	4	8	13	19	23
	F	1	1	1	1	1							F	2.5	2.3	2.1	2.5	3.9	4.8		F	1	1	1	1	1				F	5	9	14
	G	1	1	1	1	1							G	3.5	2.5	2.1	3.1	3.1	7.6		G	1	1	1	1	1				G		10	15	20
	H	1	1	1	1	1	5						H	6	3.2	2.5	2.7	2.2	2		H	1	1	1	1	1	5			H		11	16		24
	#0820	C. pellucida						2018					#0820	C. pellucida							#0820	C. pellucida								#0820	C. pellucida
		1	2	3	4	5	6	7						1	2	3	4	5	6			1	2	3	4	5	6	7			1	2	3	4	5	6	7
	A	1	1	1	1	1	5						A	1.1	0.9	0.9	1	1	0.8		A	1	1	1	1	1	5			A	1	6	14	20
	B	1	1	1	1	1	1						B	1.1	1.1	1.1	1.1	1.9	1.3		B	1	1	1	1	1	1			B	2	7	15	21
	C	1	1	1	1	1							C	4.9	1.2	4.2	1.9	1.2	4.4		C	1	1	1	1	1				C		8		22
	D	1	1	1	1	1							D	1.2	1.8	1.2	5.9	1.3	3.5		D	1	1	1	1	1				D	3	9	16
	E	1	1	1	1	1							E	4.6	1.6	1.1	1.5	#VALUE!	3.6		E	1	1	1	1	1				E		10	17	23
	F	1	1	1	1	1							F	1.3	1.1	1.2	1.2	1.1	5.3		F	1	1	1	1	1				F	4	11	18
	G	1	1	1	1	1	1						G	1.2	1.2	1.1	2	2	2		G	1	1	1	1	1	1			G	5	12				24
	H	1	1	1	1	1	5						H	1.7	1.4	1	1.8	#VALUE!	6.2		H	1	1	1	1	1	5			H		13	19
	#0916	R. persica						2018					#0916	R. persica							#0916	R. persica								#0916	R. persica
		1	2	3	4	5	6	7						1	2	3	4	5	6			1	2	3	4	5	6	7			1	2	3	4	5	6	7
	A	1	1	1	1	1	5	R8					A	2.4	2.1	2.1	2.6	2.7	1.9		A	1	1	1	1	1	5			A	1	8	13	18	22
	B	1	1	1	1	1	5						B	2.2	2.4	2.4	2.3	2.6	1.8		B	1	1	1	1	1	5			B	2	9		19
	C	1	1	1	1	1	5						C	4.3	3	2.5	2.3	2.5	2.1		C	1	1	1	1	1	5			C			14
	D	1	1	1	1	1		R12					D	2.5	2.6	2.8	2.6	4.3	3.8		D	1	1	1	1	1				D	3	10
	E	1	1	1	1	1							E	2.4	2	2.6	2.3	2.7	#VALUE!		E	1	1	1	1	1				E	4	11	15	20
	F	1	1	1	1	1							F	2.4	2.9	2.5	2.6	2.7	5.7		F	1	1	1	1	1				F	5		16	21	23
	G	1	1	1	1	1							G	2.3	2.6	2.5	3.9	2.4	#VALUE!		G	1	1	1	1	1				G	6	12	17		24
	H	1	1	1	1	1	5						H	2.1	2.5	2.7	4.4	2.3	3.6		H	1	1	1	1	1	5			H	7
	#0875	R. fulgida						2018					#0875	R. fulgida							#0875	R. fulgida								#0875	R. fulgida
		1	2	3	4	5	6	7						1	2	3	4	5	6			1	2	3	4	5	6	7			1	2	3	4	5	6	7
	A	1	1	1	1	1	5						A	1.4	2.3	3.7	2.6	2.8	1.5		A	1	1	1	1	1	5			A	1					19
	B	1	1	1	1	1	5						B	1.8	1.6	3.1	1.7	3.1	1.3		B	1	1	1	1	1	5			B		5		14		20
	C	1	1	1	1	1							C	1.8	2.1	1.8	2.2	2.1	3.9		C	1	1	1	1	1				C	2		10
	D	1	1	1	1	1							D	1.8	1.6	2.9	2.3	1.6	3.5		D	1	1	1	1	1				D	3	6			16
	E	1	1	1	1	1							E	2.3	1.8	2	2.3	1.9	3.1		E	1	1	1	1	1				E		7			17
	F	1	1	1	1	1							F	1.9	2	2	1.8	1.7	3.2		F	1	1	1	1	1				F	4		11	15	18
	G	1	1	1	1	1	5						G	2	1.6	1.8	1.9	2	1.4		G	1	1	1	1	1	5			G		8	12			21
	H	1	1	1	1	1	5						H	2.1	1.8	2	1.9	3.7	1.4		H	1	1	1	1	1	5			H		9	13			22
	#0701	S. pelucida						06-2017				#0701	S. pelucida								#0701	S. pelucida								#0701	S. pelucida
		1	2	3	4	5	6	7					1	2	3	4	5	6	7			1	2	3	4	5	6	7			1	2	3	4	5	6	7
	A	1	1	1	1	1	1					A	4.74472	4.31028	3.75361	4.45806	3.64583	#VALUE!	4.59167		A	1	1	1	1	1	1			A
	B	1	1	1	1	1	1					B	4.77667	4.67639	6.44944	4.13722	3.59944	4.45	#VALUE!		B	1	1	1	1	1	1			B
	C	1	1	1	1	1	1					C	4.73361	4.04778	4.21417	4.82972	6.67222	4.01028	9.59972		C	1	1	1	1	1	1			C
	D	1	1	1	1	1	1					D	7.37306	9.51306	5.02139	3.81	3.89833	4.24444	#VALUE!		D	1	1	1	1	1	1			D
	E	1	1	1	1	1	1					E	6.54528	3.55361	3.61083	4.58889	3.23806	8.24472	15.5164		E	1	1	1	1	1	1			E
	F	1	1	1	1	1	1					F	5.35833	3.14417	4.7775	6.86583	3.47139	3.06194	14.9953		F	1	1	1	1	1	1			F
	G	1	1	1	1	1	1					G	4.39306	3.16889	3.30056	3.40528	2.8275	2.775	14.7378		G	1	1	1	1	1	1			G
	H	1	1	1	1	1	1					H	2.62639	2.44056	2.41583	2.26861	3.07389	4.93361	11.9886		H	1	1	1	1	1	1			H
	#0699	S. pelucida						06-2017				#0699	S. pelucida								#0699	S. pelucida								#0699	S. pelucida
		1	2	3	4	5	6	7					1	2	3	4	5	6	7			1	2	3	4	5	6	7			1	2	3	4	5	6	7
	A	1	1	1	1	1	1					A	5.26056	4.27083	6.29194	4.07778	5.33194	5.33361	#VALUE!		A	1	1	1	1	1	1			A	1	1	1	1	1	1
	B	1	1	1	1	1	1					B	4.7625	4.35639	4.68917	4.73111	5.33361	4.90972	15.3489		B	1	1	1	1	1	1			B	1	1	1	1	1	1
	C	1	1	1	1	1						C	5.03389	5.18722	4.73444	5.245	4.22389	#VALUE!	#VALUE!		C	1	1	1	1	1				C	1	1	1	1	1
	D		1	1	1	1						D	#VALUE!	4.25333	4.09556	4.61333	7.03528	#VALUE!	#VALUE!		D		1	1	1	1				D		1	1	1	1
	E											E									E									E
	F											F									F									F
	G											G									G									G
	H											H									H									H
	#0700	S. pelucida						06-2017				#0700	S. pelucida								#0700	S. pelucida								#0700	S. pelucida
		1	2	3	4	5	6	7					1	2	3	4	5	6	7			1	2	3	4	5	6	7			1	2	3	4	5	6	7
	A	1	1	1	1	1	1					A	3.66222	2.8675	2.79111	3.77389	3.94194	3.08833			A	1	1	1	1	1	1			A		1				2
	B	1	1	1	1	1	1		corrupted sorter file			B	4.80667	4.02278	3.12444	3.99222	3.59556	4.16639			B	1	1	1	1	1	1			B
	C	1	1	1	1	1						C	3.41833	3.79861	4.36694	4.59667	4.30694	7.20722			C	1	1	1	1	1				C
	D	5	1	1	1	1						D	4.75444	4.78278	4.62278	4.75361	3.80444	3.53111			D	5	1	1	1	1				D
	E	1	1	1	1	1						E	3.86083	3.78139	7.31306	4.34972	4.10778	6.38889			E	1	1	1	1	1				E
	F	1	1	1	1	1						F	3.49167	6.17889	3.79111	3.61028	3.37694	3.82306			F	1	1	1	1	1				F
	G	1	1	1	1	1	1					G	5.34361	5.855	3.13528	3.83833	3.95167	5.90361			G	1	1	1	1	1	1			G
	H	5	1	1	1	1	1					H	4.05806	3.06389	4.42278	3.55833	3.58583	3.99917			H	5	1	1	1	1	1			H
	#0742	S. calospora						10-2017
		1	2	3	4	5	6	7					#0742	S. calospora							#0742	S. calospora								#0742	S. calospora
	A	5	1	1	1	1	1							1	2	3	4	5	6			1	2	3	4	5	6	7			1	2	3	4	5	6	7
	B	5	1	1	1	1	1						A	3.04361	6.71444	4	4.04972	6.655	4.46167		A	5	1	1	1	1	1			A	1	6
	C	1	1	1	1	1	1						B	3.34389	3.61861	4.43583	3.82111	3.99417	3.76278		B	5	1	1	1	1	1			B	2	7		11
	D	1	1	1	1	1	1						C	3.24583	3.82694	11.5114	4.30806	3.72472	5.36833		C	1	1	1	1	1	1			C	3
	E	1	1	1	1	1							D	5.33361	5.27583	3.83361	4.13361	3.685	12.9022		D	1	1	1	1	1	1			D	4
	F	1	1	1	1	1							E	8.32333	4.9975	5.35972	14.8069	3.97333	11.5406		E	1	1	1	1	1				E
	G	1	1	1	1	1							F	5.81167	3.51333	3.59444	4.25306	3.84778	10.7017		F	1	1	1	1	1				F
	H	1	1	1	1	1							G	2.98639	3.31222	3.85389	3.13083	5.8525	11.9869		G	1	1	1	1	1				G	5	8	10	12
													H	3.17194	3.57111	4.275	#VALUE!	3.46778	#VALUE!		H	1	1	1	1	1				H		9
	#0743	S. calospora						10-2017					#0743	S. calospora							#0743	S. calospora								#0743	S. calospora
		1	2	3	4	5	6	7						1	2	3	4	5	6			1	2	3	4	5	6	7			1	2	3	4	5	6	7
	A	5	1	1	1	1	1						A								A	5	1	1	1	1	1			A
	B	5	1	1	1	1	1						B								B	5	1	1	1	1	1			B	13
	C	1	1	1	1	1	1						C								C	1	1	1	1	1	1			C
	D	1	1	1	1	1	1						D								D	1	1	1	1	1	1			D
	E	1	1	1	1	1							E								E	1	1	1	1	1				E
	F	1	1	1	1	1							F								F	1	1	1	1	1				F
	G	1	1	1	1	1							G								G	1	1	1	1	1				G
	H	1	1	1	1	1							H								H	1	1	1	1	1				H
																														REPEATED PCR		2018-01-09
	#0744	S. calospora						10-2017					#0744	S. calospora							#0744	S. calospora								#0744	S. calospora
		1	2	3	4	5	6	7						1	2	3	4	5	6			1	2	3	4	5	6	7			1	2	3	4	5	6	7
	A	1	1	1	1	1	1						A								A	1	1	1	1	1	1			A	1	1	1	1	1	1
	B	1	1	1	1	1	1						B								B	1	1	1	1	1	1			B	1	1	1	1	1	1
	C	1	1	1	1	1	1						C								C	1	1	1	1	1	1			C	1	1	1	1	1	1
	D		1	1	1	1	1						D								D		1	1	1	1	1			D		1	1	1	1	1
	E												E								E									E
	F												F								F									F
	G												G								G									G
	H												H								H									H
		Note: high background for S.c., scatter plots only show a small portion of the sorter data.
Claroideoglomeraceae
	#0666	C. candidum		7spores				06-2017					#0666	C. candidum							#0666	C. candidum								#0666	C. candidum
		1	2	3	4	5	6	7						1	2	3	4	5	6			1	2	3	4	5	6	7			1	2	3	4	5	6	7
	A	1	1	1	1	1							A	10.8064	10.2294	9.61	8.86528	8.95	#VALUE!		A	1	1	1	1	1				A
	B	1	1	1	1	1							B	9.24306	9.8825	7.94472	11.2789	10.3092	#VALUE!		B	1	1	1	1	1				B		2
	C	1	1	1	1	1							C	10.81	9.30028	10.5972	7.88417	9.56139	#VALUE!		C	1	1	1	1	1				C
	D	5	1	1	1	1							D	8.80333	8.32	9.55583	9.03944	10.3717	#VALUE!		D	5	1	1	1	1				D		3	6
	E	1	1	1	1	1							E	7.50556	6.68056	6.84944	6.4825	#VALUE!	#VALUE!		E	1	1	1	1	1				E	1			9
	F	1	1	1	1	1							F	6.06472	6.07944	7.06417	6.12694	6.65111	#VALUE!		F	1	1	1	1	1				F		4	7		11
	G	1	1	1	1	1							G	7.00278	7.235	7.55861	5.865	7.69333	#VALUE!		G	1	1	1	1	1				G				10
	H	5	1	1	1	1							H	5.44306	5.8375	5.96361	5.59944	8.88861	#VALUE!		H	5	1	1	1	1				H		5	8
		My notes say, 7 spores for #666 and no information for the number of spores for #667.
																														#0667	C. candidum
	#0667	C.candidum		7 spores				06-2017					#0667	C. candidum							#0667	C. candidum									1	2	3	4	5	6	7
		1	2	3	4	5	6	7						1	2	3	4	5	6			1	2	3	4	5	6	7		A
	A	1	1	1	1	1							A	4.8475	4.595	3.0625	3.2575	3.7425	3.5825		A	1	1	1	1	1				B		13
	B	1	1	1	1	1							B	3.905	4.3	3.8075	3.895	8.0275	8.3125		B	1	1	1	1	1				C			17	20
	C	1	1	1	1	1							C	3.13	2.9575	3.05	3.1175	3.1025	3.8075		C	1	1	1	1	1				D			18
	D	5	1	1	1	1							D	2.415	3.85	3.495	4.315	7.44	10.385		D	5	1	1	1	1				E	12			21
	E	1	1	1	1	1							E	2.765	2.87	3.275	2.9575	3.0375	4.04		E	1	1	1	1	1				F		14	19	22	24
	F	1	1	1	1	1							F	3.715	3.32	3.4125	3.5525	3.4275	6.005		F	1	1	1	1	1				G		15		23
	G	1	1	1	1	1							G	3.665	2.845	3.6625	2.93	3.4275	3.885		G	1	1	1	1	1				H		16
	H	5	1	1	1	1							H	3.075	3.8475	3.505	6.1425	6.3275	6.4125		H	5	1	1	1	1
		My notes say, 7 spores for #666 and no information for the number of spores for #667.
	#0948	C. candidum Kansas		Single spore				2018					#0948	C. candidum Kansas		single spore!					#0948	C. candidum Kansas		single spore!						#0948	C. candidum Kansas		single spore!
		1	2	3	4	5	6	7						1	2	3	4	5	6			1	2	3	4	5	6	7			1	2	3	4	5	6	7
	A	1	1	1	1	1	1	R6					A	2.31778	3.11444	1.16	1.05139	2.62778	1.18556		A	1	1	1	1	1	1			A			9	14
	B	1	1	1	1	1							B	1.27083	1.86389	1.16917	1.14361	1.20917	2.44528		B	1	1	1	1	1				B	1		10	15	20
	C	1	1	1	1	1							C	1.0725	1.75889	1.09639	1.16167	1.27778	2.50778		C	1	1	1	1	1				C	2		11	16	21
	D	1	1	1	1	1	5						D	1.255	1.80194	2.58722	1.06639	1.45306	0.860833		D	1	1	1	1	1	5			D	3			17
	E	1	1	1	1	1							E	1.51861	2.77278	2.77222	2.53611	2.46389	2.04333		E	1	1	1	1	1				E	4
	F	1	1	1	1	1							F	1.13	1.94861	1.95389	1.21583	1.92722	2.06861		F	1	1	1	1	1				F	5			18
	G	1	1	1	1	1	1						G	1.26778	1.54611	1.32417	1.18111	1.07639	1.23278		G	1	1	1	1	1	1			G	6		12	19	22	24
	H	1	1	1	1	1	5						H	2.46	1.135	1.08861	2.57028	1.18	1.30444		H	1	1	1	1	1	5			H	7	8	13		23
Ambisporaceae
	#0822	A. leptotricha						2018					#0822	A. leptotricha							#0822	A. leptotricha								#0822	A. leptotricha
		1	2	3	4	5	6	7						1	2	3	4	5	6			1	2	3	4	5	6	7			1	2	3	4	5	6	7
	A	1	1	1	1	1	5						A	4.6	3.1	1.9	3.4	1.6	1.5		A	1	1	1	1	1	5			A			9		17	21
	B	1	1	1	1	1	1						B	2	1.7	1.8	1.7	1.7	1.8		B	1	1	1	1	1	1			B	1	5	10	12	18	22
	C	1	1	1	1	1							C	2.2	3.1	1.7	2.3	1.7	6.3		C	1	1	1	1	1				C	2		11		19
	D	1	1	1	1	1							D	3.4	1.8	5.6	2.3	2.7	3.2		D	1	1	1	1	1				D		6		13
	E	1	1	1	1	1							E	2.1	1.8	2.6	2.2	4.7	5.8		E	1	1	1	1	1				E	3	7		14
	F	1	1	1	1	1							F	2	4.9	3.4	2.3	2	2.8		F	1	1	1	1	1				F				15	20
	G	1	1	1	1								G	1.9	1.7	3.2	2.5				G	1	1	1	1					G	4	8		16
	H												H	4.3							H									H
		Note: high background for A.l., scatter plots only show a small portion of the sorter data.
	#0877	A. gerdemannii											#0877	A. gerdemannii							#0877	A. gerdemannii								#0877	A. gerdemannii
		1	2	3	4	5	6	7						1	2	3	4	5	6			1	2	3	4	5	6	7			1	2	3	4	5	6	7
	A	1	1	1	1	1	5						A	plate reader crashed, MDA reading is lacking							A	1	1	1	1	1	5			A
	B	1	1	1	1	1							B								B	1	1	1	1	1				B
	C	1	1	1	1	1	5						C								C	1	1	1	1	1	5			C
	D	1	1	1	1	1							D								D	1	1	1	1	1				D
	E												E								E									E
	F												F								F									F
	G												G								G									G
	H												H								H									H
	#0878	A. gerdemannii											#0878	A. gerdemannii							#0878	A. gerdemannii								#0878	A. gerdemannii
		1	2	3	4	5	6	7						1	2	3	4	5	6			1	2	3	4	5	6	7			1	2	3	4	5	6	7
	A	1	1	1	1	1	5						A	plate reader crashed, MDA reading is lacking							A	1	1	1	1	1	5			A
	B	1	1	1	1	1							B								B	1	1	1	1	1				B	1
	C	1	1	1	1	1	5						C								C	1	1	1	1	1	5			C
	D	1	1	1	1	1							D								D	1	1	1	1	1				D
	E												E								E									E
	F												F								F									F
	G												G								G									G
	H												H								H									H
	#0950	A. gerdemannii											#0950	A. gerdemannii							#0950	A. gerdemannii								#0950	A. gerdemannii
		1	2	3	4	5	6	7						1	2	3	4	5	6			1	2	3	4	5	6	7			1	2	3	4	5	6	7
	A	1	1	1	1	1	1	R6					A	2.31778	3.11444	1.16	1.05139	2.62778	1.18556		A	1	1	1	1	1	1			A	2	4	8	14	21
	B	1	1	1	1	1							B	2.38389	2.68167	1.33083	1.26083	1.30889	2.82222		B	1	1	1	1	1				B				15	22
	C	1	1	1	1	1							C	2.03667	1.35306	1.22694	1.52472	1.28417	2.54278		C	1	1	1	1	1				C			9	16
	D	1	1	1	1	1	5						D	1.28917	1.2675	1.15361	1.22694	1.63306	1.10722		D	1	1	1	1	1	5			D	3	5	10	17
	E	1	1	1	1	1							E	1.43639	1.26361	1.06917	1.12639	2.28639	2.51333		E	1	1	1	1	1				E		6	11	18
	F	1	1	1	1	1							F	1.63139	1.5825	1.01722	1.255	1.07306	2.18306		F	1	1	1	1	1				F			12	19	23
	G	1	1	1	1	1	1						G	1.84833	2.11167	1.53444	2.785	1.06056	2.20417		G	1	1	1	1	1	1			G					24
	H	1	1	1	1								H	1.68556	1.12806	1.82556	1.34583	2.70278	2.91167		H	1	1	1	1					H		7	13	20
Paraglomeraceae
	#0751	P. Oculutum						10-2017					#0751	P. Oculutum							#0751	P. Oculutum								#0751	P. Oculutum
		1	2	3	4	5	6	7						1	2	3	4	5	6			1	2	3	4	5	6	7			1	2	3	4	5	6	7
	A	1	1	1	1	1	1						A	3.14556	#VALUE!	3.68583	8.69556	4.02972	11.3808		A	1	1	1	1	1	1			A					20
	B	1	1	1	1	1	1						B	11.3428	3.83889	3.76472	6.2775	8.90889	3.76111		B	1	1	1	1	1	1			B			9
	C	1	1	1	1	1	1						C	3.93194	3.82	3.45972	3.39528	3.71306	3.80556		C	1	1	1	1	1	1			C	1			14
	D	1	1	1	1	1	1						D	3.68167	3.87861	3.33556	3.82583	3.39139	3.52389		D	1	1	1	1	1	1			D	2		10	15
	E	1	1	1	1	1							E	3.81722	4.28111	3.53528	3.85694	3.55	14.0236		E	1	1	1	1	1				E	3		11	16
	F	1	1	1	1	1							F	3.85139	8.83444	7.84583	3.64306	3.87889	9.30694		F	1	1	1	1	1				F	4			17	21
	G	1	1	1	1	1							G	2.86056	3.64583	3.33667	3.99861	10.7942	6.09917		G	1	1	1	1	1				G	5	7	12	18
	H	1	1	1	1	1							H	3.47056	3.49889	3.40917	3.64861	3.53389	11.4511		H	1	1	1	1	1				H	6	8	13	19	22
																														REPEATED PCR		2018-01-09
	#0752	P. oculutum						10-2017
		1	2	3	4	5	6	7					#0752	P. oculutum							#0752	P. oculutum								#0752	P. oculutum								#0752	P. oculutum
	A	1	1	1	1	1	1							1	2	3	4	5	6			1	2	3	4	5	6	7			1	2	3	4	5	6	7			1	2	3	4	5	6	7
	B	1	1	1	1	1	1						A	4.8275	5.91194	5.85389	4.68889	5.14	12.0625		A	1	1	1	1	1	1			A	1	1	1	1	1	1			A
	C	1	1	1	1	1	1						B	5.19333	5.49611	#VALUE!	5.78333	4.94639	5.09278		B	1	1	1	1	1	1			B	1	1	1	1	1	1			B
	D	1	1	1	1	1	1						C	5.02278	5.12556	5.81583	4.84111	7.78389	5.41333		C	1	1	1	1	1	1			C	1	1	1	1	1	1			C	23
	E	1	1	1	1	1							D	11.1003	5.70889	13.6675	5.58778	3.8225	5.49722		D	1	1	1	1	1	1			D	1	1	1	1	1	1			D						24
	F	1	1	1	1	1							E	6.31833	#VALUE!	5.55917	3.91056	#VALUE!	#VALUE!		E	1	1	1	1	1				E	1	1	1	1	1				E
	G	1	1	1	1	1							F	4.56917	4.59	#VALUE!	5.28639	4.93361	#VALUE!		F	1	1	1	1	1				F	1	1	1	1	1				F
	H	1	1	1	1	1							G	6.13028	5.34056	4.67583	14.4961	5.53694	14.1153		G	1	1	1	1	1				G	1	1	1	1	1				G
													H	5.60944	4.70444	4.87167	4.49917	5.12611	#VALUE!		H	1	1	1	1	1				H	1	1	1	1	1				H
	#0748	P. brasilianum						10-2017					#0748	P. brasilianum							#0748	P. brasilianum								#0748	P. Brasilianum
		1	2	3	4	5	6	7						1	2	3	4	5	6			1	2	3	4	5	6	7			1	2	3	4	5	6	7
	A	1	1	1	1	1	1						A	3.04778	9.46139	4.73694	#VALUE!	3.07083	3.91972		A	1	1	1	1	1	1			A					4	5
	B	1	1	1	1	1	1						B	3.47611	5.26833	5.00639	2.86333	4.74472	4.7075		B	1	1	1	1	1	1			B				2
	C	1	1	1	1	1	1						C	#VALUE!	3.24639	9.00278	3.05778	4.62167	4.50861		C	1	1	1	1	1	1			C				3		6
	D	1	1	1	1	1	1						D	4.05389	3.93472	14.6294	4.44694	4.32333	4.31611		D	1	1	1	1	1	1			D
	E	1	1	1	1	1							E	3.79417	12.1336	5.03583	4.92639	4.56667	9.69417		E	1	1	1	1	1				E
	F	1	1	1	1	1							F	4.86028	4.09611	4.80556	4.20833	3.70083	12.0242		F	1	1	1	1	1				F
	G	1	1	1	1	1							G	4.44444	4.04806	4.04694	4.39583	3.975	8.19694		G	1	1	1	1	1				G		1
	H	1	1	1	1	1							H	11.6258	3.8325	8.52194	5.22972	5.31167	12.7658		H	1	1	1	1	1				H
	#0749	P. brasilianum						12-2017					#0749	P. brasilianum							#0749	P. brasilianum
		1	2	3	4	5	6	7						1	2	3	4	5	6			1	2	3	4	5	6	7		#0749	P. basilianum
	A	1	1	1	1	1	1						A	5.59306	5.46556	3.1	3.80333	3.7175	3.40417		A	1	1	1	1	1	1				1	2	3	4	5	6	7
	B	1	1	1	1	1	1						B	4.59389	3.47833	2.75083	6.13556	4.925	9.49028		B	1	1	1	1	1	1			A			7
	C	1	1	1	1	1	1						C	4.01056	4.29444	3.11583	12.2397	4.57944	5.77389		C	1	1	1	1	1	1			B
	D	1	1	1	1	1	1						D	3.63722	3.19194	2.8125	3.88528	4.32944	3.66333		D	1	1	1	1	1	1			C
	E	1	1	1	1	1							E	5.05778	5.03361	4.09972	9.26611	8.24611	4.69583		E	1	1	1	1	1				D			8			11
	F	1	1	1	1	1							F	4.98944	4.81667	10.9158	3.75694	3.85167	10.0089		F	1	1	1	1	1				E
	G	1	1	1	1	1							G	4.13833	5.63444	3.62306	3.91028	3.03639	9.09417		G	1	1	1	1	1				F				10
	H	1	1	1	1	1							H	3.37528	6.03278	8.87167	3.40111	3.13778	6.58778		H	1	1	1	1	1				G			9
																														H
	#0750	P. brasilianum						12-2017					#0750	P. brasilianum							#0750	P. brasilianum
		1	2	3	4	5	6	7						1	2	3	4	5	6			1	2	3	4	5	6	7		#0750	P. basilianum
	A	1	1	1	1	1	1						A	3.05056	2.87306	2.7775	2.79278	6.97444	5.98528		A	1	1	1	1	1	1				1	2	3	4	5	6	7
	B	1	1	1	1	1	1						B	7.59472	3.00361	1.91806	6.75778	3.41417	3.14889		B	1	1	1	1	1	1			A				15
	C	1	1	1	1	1	1						C	2.83389	3.04889	2.09528	3.16028	3.21444	2.76639		C	1	1	1	1	1	1			B			12
	D	1	1	1	1	1	1						D	2.90194	7.135	2.40556	3.19306	3.69833	2.09944		D	1	1	1	1	1	1			C			13
	E	1	1	1	1	1	1	extra row of samples					E	7.19167	#VALUE!	10.0986	#VALUE!				E	1	1	1	1	1	1	extra row of samples		D			14			16
	F												F								F									E
	G												G								G									F
	H												H								H									G
																														H
	#0747	P. basilianum						12-2017					#0747	P. basilianum							#0747	P. basilianum
		1	2	3	4	5	6	7						1	2	3	4	5	6			1	2	3	4	5	6	7		#0747	P. basilianum
	A	5	1	1	1	1	1						A	3.49306	4.06083	4.15972	6.52667	5.14972	4.66639		A	5	1	1	1	1	1				1	2	3	4	5	6	7
	B	5	1	1	1	1	1						B	4.30444	4.56361	4.88167	5.44806	7.56944	4.91667		B	5	1	1	1	1	1			A
	C	1	1	1	1	1	this row didnt exist!						C								C	1	1	1	1	1	this row didnt exist!			B	17	18		19		20
	D												D								D									C
	E												E								E									D
	F												F								F									E
	G												G								G									F
	H												H								H									G
																														H
Archeosporaceae
	#0860	A. schenckii											#0860	A. schenckii							#0860	A. schenckii								#0860	A. schenckii
		1	2	3	4	5	6	7						1	2	3	4	5	6			1	2	3	4	5	6	7			1	2	3	4	5	6	7
	A	1	1	1	1	1	5						A	1.8	2	1.8	2.5	1.6	1.4		A	1	1	1	1	1	5			A	1	7	12
	B	1	1	1	1	1	5						B	1.5	3.1	3.2	1.8	1.9	1.6		B	1	1	1	1	1	5			B	2			17	20
	C	1	1	1	1	1							C	2.1	1.6	1.6	1.6	1.9	2		C	1	1	1	1	1				C		8	13		21
	D	1	1	1	1	1							D	2.3	1.5	1.6	3.6	2.5	3.6		D	1	1	1	1	1				D	3	9	14
	E	1	1	1	1	1							E	1.6	1.6	2.3	1.5	1.6	2.9		E	1	1	1	1	1				E	4	10		18	22
	F	1	1	1	1	1							F	3.3	1.5	3.1	2.6	1.9	3.1		F	1	1	1	1	1				F		11			23
	G	1	1	1	1	1	5						G	1.6	1.9	1.6	1.7	1.7	1.4		G	1	1	1	1	1	5			G	5		15	19	24
	H	1	1	1	1	1	5						H	1.6	2.7	1.8	2.5	3.1	1.5		H	1	1	1	1	1	5			H	6		16

### Sheet: Failed isolates
	Negative control												MDA results								AMF
	Sorted sample	Sorted sample																			Nothing
	Multiple	Multiple											1	2	4	6					Prob. AMF
																					AMF + bacteria
																					Bacteria									SEND FOR SEQUENCING				done, sent
Glomeraceae	#0881	S. constrictum						2018					#0881	S. constrictum							#0881	S. constrictum								#0881	S. constrictum
		1	2	3	4	5	6	7						1	2	3	4	5	6			1	2	3	4	5	6	7			1	2	3	4	5	6	7
	A	B2	1	1	1	1	5						A	3.64278	3.56778	2.94111	2.81111	2.69361	2.94917		A	1	1	1	1	1	5			A
	B	D2	1	1	1	1	5						B	7.08806	2.61306	#VALUE!	3.76528	3.14583	2.64583		B	1	1	1	1	1	5			B
	C	F2	1	1	1	1	1						C	2.42444	2.77194	3.53694	2.98389	2.87361	2.06222		C	1	1	1	1	1	1			C
	D	C2	1	1	1	1							D	2.78694	1.91444	3.50778	2.28528	3.18389	2.67722		D	1	1	1	1	1				D
	E	E2	1	1	1	1							E	2.67	2.88972	3.33472	2.42028	2.68389	2.64111		E	1	1	1	1	1				E
	F	G2	1	1	1								F	3.18556	4.30778	3.7225	2.56167	3.2625	4.03972		F	1	1	1	1					F
	G												G								G									G
	H												H								H									H
	#0883	S. constrictum						2018					#0883	S. constrictum							#0883	S. constrictum								#0883	S. constrictum
		1	2	3	4	5	6	7						1	2	3	4	5	6			1	2	3	4	5	6	7			1	2	3	4	5	6	7
	A	1	1	1	1	1	5						A	1.56861	2.62222	2.06333	2.37056	2.79361	1.89056		A	1	1	1	1	1	5			A
	B					1							B	1.03556		3.01861		2.33056			B	1								B
	C												C								C									C
	D												D								D									D
	E												E								E									E
	F												F								F									F
	G												G								G									G
	H												H								H									H
	#0873	G. microaggregatum											#0873	G. microaggregatum							#0873	G. microaggregatum								#0873	G. microaggregatum
		1	2	3	4	5	6	7						1	2	3	4	5	6			1	2	3	4	5	6	7			1	2	3	4	5	6	7
	A	1	1	1	1	1	5						A	plate reader crashed, MDA reading is lacking							A	1	1	1	1	1	5			A
	B	1	1	1	1	1	5						B								B	1	1	1	1	1	5			B
	C	1	1	1	1	1							C								C	1	1	1	1	1				C
	D	1	1	1	1	1							D								D	1	1	1	1	1				D
	E	1	1	1	1	1							E								E	1	1	1	1	1				E
	F	1	1	1	1	1	5						F								F	1	1	1	1					F
	G												G								G									G
	H												H								H									H
	#0893	G. gold											#0893	G. gold							#0893	G. gold								#0893	G. gold
		1	2	3	4	5	6	7						1	2	3	4	5	6			1	2	3	4	5	6	7			1	2	3	4	5	6	7
	A	1	1	1	1	1	5						A	2.3	2.4	2.8	2.9	2.2	1.6		A	1	1	1	1	1	5			A
	B	1	1	1	1	1	5						B	2.3	3	3.3	4	2.6	2.3		B	1	1	1	1	1	5			B
	C	1	1	1	1	1							C	2.7	1.2	2.6	3.4	2.1	2.5		C	1	1	1	1	1				C		1
	D	1	1	1	1	1							D	3.1	2.4	3.3	4.1	1.7	2.2		D	1	1	1	1	1				D
	E	1	1	1	1	1							E	3.2	2	2.4	2.6	1.6	3.1		E	1	1	1	1	1				E
	F	1	1	1	1	1							F	2.6	3	2.9	3	2.4	4.4		F	1	1	1	1	1				F
	G	1	1	1	1	1	5						G	3.1	3.3	2.5	2.6	2.4	2.7		G	1	1	1	1	1	5			G
	H	1	1	1	1	1	5						H	2.6	2.8	2.6	3.3	2.5	1.5		H	1	1	1	1	1	5			H
Acaulosporaceae
	#0879	E. infrequence											#0879	E. infrequence							#0879	E. infrequence								#0879	E. infrequence
		1	2	3	4	5	6	7						1	2	3	4	5	6			1	2	3	4	5	6	7			1	2	3	4	5	6	7
	A		1	1	1	1	2						A	2.9	2	3.7	2.7	2.5	4.6		A	1	1	1	1	2				A
	B												B		4						B	1								B
	C												C								C									C
	D												D								D									D
	E												E								E									E
	F												F								F									F
	G												G								G									G
	H												H								H									H
	#0880	E. infrequence											#0880	E. infrequence							#0880	E. infrequence								#0880	E. infrequence
		1	2	3	4	5	6	7						1	2	3	4	5	6			1	2	3	4	5	6	7			1	2	3	4	5	6	7
	A	B2	1	1	1	1	5	R1					A	2.84417	3.99167	2.88278	3.40444	3.08972	2.17639		A	1	1	1	1	1	5			A						2
	B	D2	1	1	1	1	1	R4					B	2.27222	3.06472	2.23111	2.34	3.035	2.20139		B	1	1	1	1	1	1			B
	C	F2	1	1	1	1							C	3.43556	5.10861	3.49472	3.31583	3.435	3.00583		C	1	1	1	1	1				C
	D	H2	1	1	1	1	1						D	3.88417	#VALUE!	3.12611	#VALUE!	3.81722	#VALUE!		D	1	1	1	1	1	1			D			1
	E	C2	1	1	1	1							E	3.27972	2.44889	1.80472	3.19	3.30333	3.40972		E	1	1	1	1	1				E
	F	E2	1	1	1	1							F	3.975	2.42333	3.20806	3.08083	3.38611	3.99917		F	1	1	1	1	1	1			F
	G	G2	1	1	1	1	5						G	2.7825	3.12944	3.08833	3.03222	3.84722	2.24806		G	1	1	1	1	1	5			G
	H												H								H	1	1	1	1					H
	#0703	E. infrequence											#0703	E. infrequence							#0703	E. infrequence
		1	2	3	4	5	6	7						1	2	3	4	5	6			1	2	3	4	5	6	7
	A	1	1	1	1	1	1						A	5.04528	8.55389	#VALUE!	7.92083	#VALUE!	8.8575		A	1	1	1	1	1	1
	B	1	1	1	1	1	1						B	7.94083	8.45306	7.25639	8.74472	7.34833	7.21083		B	1	1	1	1	1	1
	C	1	1	1	1	1	1						C	7.48194	5.65056	13.5047	5.54056	7.79056	6.2275		C	1	1	1	1	1	1
	D	1	1	1	1	1	1						D	9.09139	6.03194	5.78611	8.08028	8.81833	7.97333		D	1	1	1	1	1	1
	E	1	1	1	1	1	1						E	4.8375	6.65278	7.29583	7.22472	6.84	7.03583		E	1	1	1	1	1	1
	F	1	1	1	1	1	1						F	6.845	4.92694	6.90222	7.11083	10.1514	7.84389		F	1	1	1	1	1	1
	G	1	1	1	1	1	1						G	6.29417	6.71111	5.22944	7.3825	7.86861	7.11528		G	1	1	1	1	1	1
	H	5	5										H	4.81222	5.94972	11.3811	14.5936	15.4278	15.0281		H	5	5
