## Supplementary material for "In-depth phylogenomic analysis of arbuscular mycorrhizal fungi based on a comprehensive set of de novo genome assemblies": Annex II

### Sheet: Sheet1
Pairwise alignment of 271 BUSCO genes retrieved from both R irregularis assemblies

### Sheet: fna_output_alistat_formatted.tx
idx	name	format	nseq	alen	nres	small	large	avlen	%id
./EOG092C5HF0.fna_mafft.fna	aligned	FASTA	2	2746	3399	657	2742	1699.5	60
./EOG092C5K7L.fna_mafft.fna	aligned	FASTA	2	3215	3743	528	3215	1871.5	84
./EOG092C4UKX.fna_mafft.fna	aligned	FASTA	2	1659	2250	591	1659	1125.0	94
./EOG092C54X6.fna_mafft.fna	aligned	FASTA	2	3914	4451	537	3914	2225.5	95
./EOG092C0C7Z.fna_mafft.fna	aligned	FASTA	2	4153	7973	3940	4033	3986.5	97
./EOG092C4PIQ.fna_mafft.fna	aligned	FASTA	2	552	1101	549	552	550.5	97
./EOG092C0Y9M.fna_mafft.fna	aligned	FASTA	2	1302	2484	1182	1302	1242.0	98
./EOG092C4PD0.fna_mafft.fna	aligned	FASTA	2	1231	1882	651	1231	941.0	98
./EOG092C5OPO.fna_mafft.fna	aligned	FASTA	2	498	987	489	498	493.5	98
./EOG092C4N4W.fna_mafft.fna	aligned	FASTA	2	3763	7396	3652	3744	3698.0	99
./EOG092C5A9A.fna_mafft.fna	aligned	FASTA	2	490	975	486	489	487.5	99
./EOG092C00SU.fna_mafft.fna	aligned	FASTA	2	6405	12810	6405	6405	6405.0	100	1
./EOG092C02J3.fna_mafft.fna	aligned	FASTA	2	5685	11370	5685	5685	5685.0	100	2
./EOG092C038B.fna_mafft.fna	aligned	FASTA	2	5669	11338	5669	5669	5669.0	100	3
./EOG092C03KT.fna_mafft.fna	aligned	FASTA	2	1800	3600	1800	1800	1800.0	100	4
./EOG092C07CA.fna_mafft.fna	aligned	FASTA	2	3819	7638	3819	3819	3819.0	100	5
./EOG092C097K.fna_mafft.fna	aligned	FASTA	2	3267	6534	3267	3267	3267.0	100	6
./EOG092C0B3U.fna_mafft.fna	aligned	FASTA	2	2571	5109	2538	2571	2554.5	100	7
./EOG092C0BAH.fna_mafft.fna	aligned	FASTA	2	3990	7959	3969	3990	3979.5	100	8
./EOG092C0BPW.fna_mafft.fna	aligned	FASTA	2	4996	9959	4963	4996	4979.5	100	9
./EOG092C0C5J.fna_mafft.fna	aligned	FASTA	2	5118	10236	5118	5118	5118.0	100	10
./EOG092C0CHR.fna_mafft.fna	aligned	FASTA	2	3219	6438	3219	3219	3219.0	100	11
./EOG092C0CZK.fna_mafft.fna	aligned	FASTA	2	4407	8814	4407	4407	4407.0	100	12
./EOG092C0F0X.fna_mafft.fna	aligned	FASTA	2	3054	6108	3054	3054	3054.0	100	13
./EOG092C0I1P.fna_mafft.fna	aligned	FASTA	2	2352	4704	2352	2352	2352.0	100	14
./EOG092C0JYF.fna_mafft.fna	aligned	FASTA	2	4474	8758	4284	4474	4379.0	100	15
./EOG092C0K4D.fna_mafft.fna	aligned	FASTA	2	2574	5148	2574	2574	2574.0	100	16
./EOG092C0KG1.fna_mafft.fna	aligned	FASTA	2	2256	4512	2256	2256	2256.0	100	17
./EOG092C0KYA.fna_mafft.fna	aligned	FASTA	2	1404	2808	1404	1404	1404.0	100	18
./EOG092C0N3X.fna_mafft.fna	aligned	FASTA	2	2934	5868	2934	2934	2934.0	100	19
./EOG092C0P21.fna_mafft.fna	aligned	FASTA	2	2886	5772	2886	2886	2886.0	100	20
./EOG092C0QZM.fna_mafft.fna	aligned	FASTA	2	2859	5718	2859	2859	2859.0	100	21
./EOG092C0RGR.fna_mafft.fna	aligned	FASTA	2	2610	5220	2610	2610	2610.0	100	22
./EOG092C0ST1.fna_mafft.fna	aligned	FASTA	2	2073	4146	2073	2073	2073.0	100	23
./EOG092C0TYK.fna_mafft.fna	aligned	FASTA	2	1374	2748	1374	1374	1374.0	100	24
./EOG092C0U5S.fna_mafft.fna	aligned	FASTA	2	2952	5904	2952	2952	2952.0	100	25
./EOG092C0UR7.fna_mafft.fna	aligned	FASTA	2	1698	3396	1698	1698	1698.0	100	26
./EOG092C0VEN.fna_mafft.fna	aligned	FASTA	2	2262	4524	2262	2262	2262.0	100	27
./EOG092C0WBD.fna_mafft.fna	aligned	FASTA	2	1806	3612	1806	1806	1806.0	100	28
./EOG092C0WZC.fna_mafft.fna	aligned	FASTA	2	2121	4242	2121	2121	2121.0	100	29
./EOG092C0XD0.fna_mafft.fna	aligned	FASTA	2	2586	5172	2586	2586	2586.0	100	30
./EOG092C0YZZ.fna_mafft.fna	aligned	FASTA	2	1848	3696	1848	1848	1848.0	100	31
./EOG092C0ZT0.fna_mafft.fna	aligned	FASTA	2	2505	5010	2505	2505	2505.0	100	32
./EOG092C11L7.fna_mafft.fna	aligned	FASTA	2	4473	8946	4473	4473	4473.0	100	33
./EOG092C11NN.fna_mafft.fna	aligned	FASTA	2	1809	3618	1809	1809	1809.0	100	34
./EOG092C121R.fna_mafft.fna	aligned	FASTA	2	2280	4560	2280	2280	2280.0	100	35
./EOG092C12O0.fna_mafft.fna	aligned	FASTA	2	2370	4230	1860	2370	2115.0	100	36
./EOG092C12WO.fna_mafft.fna	aligned	FASTA	2	2412	4824	2412	2412	2412.0	100	37
./EOG092C19ZG.fna_mafft.fna	aligned	FASTA	2	4458	8916	4458	4458	4458.0	100	38
./EOG092C1AHP.fna_mafft.fna	aligned	FASTA	2	3746	5369	1623	3746	2684.5	100	39
./EOG092C1F4W.fna_mafft.fna	aligned	FASTA	2	1605	3210	1605	1605	1605.0	100	40
./EOG092C1FRM.fna_mafft.fna	aligned	FASTA	2	1671	3342	1671	1671	1671.0	100	41
./EOG092C1ILX.fna_mafft.fna	aligned	FASTA	2	1725	3450	1725	1725	1725.0	100	42
./EOG092C1JHE.fna_mafft.fna	aligned	FASTA	2	2796	5592	2796	2796	2796.0	100	43
./EOG092C1KCQ.fna_mafft.fna	aligned	FASTA	2	1764	3528	1764	1764	1764.0	100	44
./EOG092C1KNC.fna_mafft.fna	aligned	FASTA	2	1989	3930	1941	1989	1965.0	100	45
./EOG092C1M1S.fna_mafft.fna	aligned	FASTA	2	2037	4074	2037	2037	2037.0	100	46
./EOG092C1O5L.fna_mafft.fna	aligned	FASTA	2	1932	3864	1932	1932	1932.0	100	47
./EOG092C1OUP.fna_mafft.fna	aligned	FASTA	2	2913	5826	2913	2913	2913.0	100	48
./EOG092C1PRY.fna_mafft.fna	aligned	FASTA	2	1605	3210	1605	1605	1605.0	100	49
./EOG092C1RXZ.fna_mafft.fna	aligned	FASTA	2	1521	3042	1521	1521	1521.0	100	50
./EOG092C1TLO.fna_mafft.fna	aligned	FASTA	2	2442	4884	2442	2442	2442.0	100	51
./EOG092C1U6R.fna_mafft.fna	aligned	FASTA	2	1494	2988	1494	1494	1494.0	100	52
./EOG092C1UDO.fna_mafft.fna	aligned	FASTA	2	2685	5370	2685	2685	2685.0	100	53
./EOG092C1URX.fna_mafft.fna	aligned	FASTA	2	1374	2748	1374	1374	1374.0	100	54
./EOG092C1VMQ.fna_mafft.fna	aligned	FASTA	2	1830	3660	1830	1830	1830.0	100	55
./EOG092C1VT8.fna_mafft.fna	aligned	FASTA	2	1494	2988	1494	1494	1494.0	100	56
./EOG092C1W1B.fna_mafft.fna	aligned	FASTA	2	1929	3858	1929	1929	1929.0	100	57
./EOG092C1WBG.fna_mafft.fna	aligned	FASTA	2	861	1722	861	861	861.0	100	58
./EOG092C1YG7.fna_mafft.fna	aligned	FASTA	2	1278	2556	1278	1278	1278.0	100	59
./EOG092C1ZRG.fna_mafft.fna	aligned	FASTA	2	1500	3000	1500	1500	1500.0	100	60
./EOG092C20OL.fna_mafft.fna	aligned	FASTA	2	1539	3078	1539	1539	1539.0	100	61
./EOG092C21L2.fna_mafft.fna	aligned	FASTA	2	1428	2856	1428	1428	1428.0	100	62
./EOG092C221B.fna_mafft.fna	aligned	FASTA	2	1359	2718	1359	1359	1359.0	100	63
./EOG092C22C1.fna_mafft.fna	aligned	FASTA	2	1329	2658	1329	1329	1329.0	100	64
./EOG092C236M.fna_mafft.fna	aligned	FASTA	2	1653	3306	1653	1653	1653.0	100	65
./EOG092C23X9.fna_mafft.fna	aligned	FASTA	2	1770	3540	1770	1770	1770.0	100	66
./EOG092C24CZ.fna_mafft.fna	aligned	FASTA	2	1521	3042	1521	1521	1521.0	100	67
./EOG092C24GU.fna_mafft.fna	aligned	FASTA	2	1860	3720	1860	1860	1860.0	100	68
./EOG092C27SX.fna_mafft.fna	aligned	FASTA	2	1440	2880	1440	1440	1440.0	100	69
./EOG092C28F5.fna_mafft.fna	aligned	FASTA	2	2295	4590	2295	2295	2295.0	100	70
./EOG092C2D1V.fna_mafft.fna	aligned	FASTA	2	1668	3336	1668	1668	1668.0	100	71
./EOG092C2DPS.fna_mafft.fna	aligned	FASTA	2	1491	2982	1491	1491	1491.0	100	72
./EOG092C2GKC.fna_mafft.fna	aligned	FASTA	2	1254	2508	1254	1254	1254.0	100	73
./EOG092C2HER.fna_mafft.fna	aligned	FASTA	2	1173	2346	1173	1173	1173.0	100	74
./EOG092C2IFF.fna_mafft.fna	aligned	FASTA	2	2610	5220	2610	2610	2610.0	100	75
./EOG092C2IG9.fna_mafft.fna	aligned	FASTA	2	1236	2472	1236	1236	1236.0	100	76
./EOG092C2JLG.fna_mafft.fna	aligned	FASTA	2	1290	2580	1290	1290	1290.0	100	77
./EOG092C2LSI.fna_mafft.fna	aligned	FASTA	2	1167	2334	1167	1167	1167.0	100	78
./EOG092C2M8E.fna_mafft.fna	aligned	FASTA	2	1032	2064	1032	1032	1032.0	100	79
./EOG092C2MTS.fna_mafft.fna	aligned	FASTA	2	1536	3072	1536	1536	1536.0	100	80
./EOG092C2OKO.fna_mafft.fna	aligned	FASTA	2	1437	2874	1437	1437	1437.0	100	81
./EOG092C2Q7F.fna_mafft.fna	aligned	FASTA	2	1815	3630	1815	1815	1815.0	100	82
./EOG092C2RKX.fna_mafft.fna	aligned	FASTA	2	1134	2268	1134	1134	1134.0	100	83
./EOG092C2S2R.fna_mafft.fna	aligned	FASTA	2	984	1968	984	984	984.0	100	84
./EOG092C2S9V.fna_mafft.fna	aligned	FASTA	2	1311	2622	1311	1311	1311.0	100	85
./EOG092C2SCC.fna_mafft.fna	aligned	FASTA	2	1167	2334	1167	1167	1167.0	100	86
./EOG092C2SEF.fna_mafft.fna	aligned	FASTA	2	1170	2340	1170	1170	1170.0	100	87
./EOG092C2SKV.fna_mafft.fna	aligned	FASTA	2	1299	2598	1299	1299	1299.0	100	88
./EOG092C2SMS.fna_mafft.fna	aligned	FASTA	2	966	1932	966	966	966.0	100	89
./EOG092C2TXG.fna_mafft.fna	aligned	FASTA	2	3219	6438	3219	3219	3219.0	100	90
./EOG092C2UIQ.fna_mafft.fna	aligned	FASTA	2	1341	2682	1341	1341	1341.0	100	91
./EOG092C2V3O.fna_mafft.fna	aligned	FASTA	2	1302	2604	1302	1302	1302.0	100	92
./EOG092C2VGW.fna_mafft.fna	aligned	FASTA	2	1539	3078	1539	1539	1539.0	100	93
./EOG092C2VJL.fna_mafft.fna	aligned	FASTA	2	3137	6265	3128	3137	3132.5	100	94
./EOG092C2X60.fna_mafft.fna	aligned	FASTA	2	1056	2091	1035	1056	1045.5	100	95
./EOG092C2X6U.fna_mafft.fna	aligned	FASTA	2	1623	3246	1623	1623	1623.0	100	96
./EOG092C2YBO.fna_mafft.fna	aligned	FASTA	2	1176	2352	1176	1176	1176.0	100	97
./EOG092C2Z4E.fna_mafft.fna	aligned	FASTA	2	1530	3060	1530	1530	1530.0	100	98
./EOG092C2ZCA.fna_mafft.fna	aligned	FASTA	2	1281	2562	1281	1281	1281.0	100	99
./EOG092C317A.fna_mafft.fna	aligned	FASTA	2	1077	2154	1077	1077	1077.0	100	100
./EOG092C31ZS.fna_mafft.fna	aligned	FASTA	2	1473	2946	1473	1473	1473.0	100	101
./EOG092C330M.fna_mafft.fna	aligned	FASTA	2	1254	2508	1254	1254	1254.0	100	102
./EOG092C33JO.fna_mafft.fna	aligned	FASTA	2	1158	2316	1158	1158	1158.0	100	103
./EOG092C34FN.fna_mafft.fna	aligned	FASTA	2	1979	3943	1964	1979	1971.5	100	104
./EOG092C34KH.fna_mafft.fna	aligned	FASTA	2	1239	2478	1239	1239	1239.0	100	105
./EOG092C355W.fna_mafft.fna	aligned	FASTA	2	1689	3378	1689	1689	1689.0	100	106
./EOG092C35RK.fna_mafft.fna	aligned	FASTA	2	1926	3852	1926	1926	1926.0	100	107
./EOG092C35SR.fna_mafft.fna	aligned	FASTA	2	1944	3888	1944	1944	1944.0	100	108
./EOG092C36CW.fna_mafft.fna	aligned	FASTA	2	1023	2046	1023	1023	1023.0	100	109
./EOG092C36IX.fna_mafft.fna	aligned	FASTA	1	780	780	780	780	780.0	100	110
./EOG092C36RH.fna_mafft.fna	aligned	FASTA	2	1590	3180	1590	1590	1590.0	100	111
./EOG092C3703.fna_mafft.fna	aligned	FASTA	2	1482	2964	1482	1482	1482.0	100	112
./EOG092C37AK.fna_mafft.fna	aligned	FASTA	2	1113	2226	1113	1113	1113.0	100	113
./EOG092C38HU.fna_mafft.fna	aligned	FASTA	2	1293	2586	1293	1293	1293.0	100	114
./EOG092C3D5H.fna_mafft.fna	aligned	FASTA	2	2556	5112	2556	2556	2556.0	100	115
./EOG092C3DT5.fna_mafft.fna	aligned	FASTA	2	1443	2886	1443	1443	1443.0	100	116
./EOG092C3DV0.fna_mafft.fna	aligned	FASTA	2	1476	2952	1476	1476	1476.0	100	117
./EOG092C3ENF.fna_mafft.fna	aligned	FASTA	2	933	1866	933	933	933.0	100	118
./EOG092C3F88.fna_mafft.fna	aligned	FASTA	2	1539	3078	1539	1539	1539.0	100	119
./EOG092C3GCF.fna_mafft.fna	aligned	FASTA	2	1362	2724	1362	1362	1362.0	100	120
./EOG092C3HLI.fna_mafft.fna	aligned	FASTA	2	4092	8184	4092	4092	4092.0	100	121
./EOG092C3IJW.fna_mafft.fna	aligned	FASTA	2	975	1950	975	975	975.0	100	122
./EOG092C3JEN.fna_mafft.fna	aligned	FASTA	2	1119	2238	1119	1119	1119.0	100	123
./EOG092C3JIJ.fna_mafft.fna	aligned	FASTA	2	1644	3288	1644	1644	1644.0	100	124
./EOG092C3L9G.fna_mafft.fna	aligned	FASTA	2	993	1986	993	993	993.0	100	125
./EOG092C3LZ4.fna_mafft.fna	aligned	FASTA	2	1458	2916	1458	1458	1458.0	100	126
./EOG092C3MKB.fna_mafft.fna	aligned	FASTA	2	960	1920	960	960	960.0	100	127
./EOG092C3MZF.fna_mafft.fna	aligned	FASTA	2	657	1314	657	657	657.0	100	128
./EOG092C3N1W.fna_mafft.fna	aligned	FASTA	2	1341	2682	1341	1341	1341.0	100	129
./EOG092C3ND9.fna_mafft.fna	aligned	FASTA	2	972	1944	972	972	972.0	100	130
./EOG092C3NTC.fna_mafft.fna	aligned	FASTA	2	2698	5396	2698	2698	2698.0	100	131
./EOG092C3NVX.fna_mafft.fna	aligned	FASTA	2	1296	2592	1296	1296	1296.0	100	132
./EOG092C3P8T.fna_mafft.fna	aligned	FASTA	2	1065	2130	1065	1065	1065.0	100	133
./EOG092C3QQ6.fna_mafft.fna	aligned	FASTA	2	891	1782	891	891	891.0	100	134
./EOG092C3SC6.fna_mafft.fna	aligned	FASTA	2	897	1794	897	897	897.0	100	135
./EOG092C3TX5.fna_mafft.fna	aligned	FASTA	2	1002	2004	1002	1002	1002.0	100	136
./EOG092C3VJP.fna_mafft.fna	aligned	FASTA	2	3495	6990	3495	3495	3495.0	100	137
./EOG092C3WW5.fna_mafft.fna	aligned	FASTA	2	1659	3318	1659	1659	1659.0	100	138
./EOG092C3Z6E.fna_mafft.fna	aligned	FASTA	2	1089	2178	1089	1089	1089.0	100	139
./EOG092C3ZSC.fna_mafft.fna	aligned	FASTA	2	585	1170	585	585	585.0	100	140
./EOG092C40AW.fna_mafft.fna	aligned	FASTA	2	1092	2184	1092	1092	1092.0	100	141
./EOG092C410Y.fna_mafft.fna	aligned	FASTA	2	840	1680	840	840	840.0	100	142
./EOG092C42ZN.fna_mafft.fna	aligned	FASTA	2	1050	2100	1050	1050	1050.0	100	143
./EOG092C441A.fna_mafft.fna	aligned	FASTA	2	4828	9620	4792	4828	4810.0	100	144
./EOG092C44EY.fna_mafft.fna	aligned	FASTA	2	894	1788	894	894	894.0	100	145
./EOG092C44LK.fna_mafft.fna	aligned	FASTA	2	942	1884	942	942	942.0	100	146
./EOG092C44YB.fna_mafft.fna	aligned	FASTA	2	1221	2442	1221	1221	1221.0	100	147
./EOG092C46M0.fna_mafft.fna	aligned	FASTA	2	1089	2178	1089	1089	1089.0	100	148
./EOG092C46VR.fna_mafft.fna	aligned	FASTA	2	795	1590	795	795	795.0	100	149
./EOG092C481U.fna_mafft.fna	aligned	FASTA	2	960	1920	960	960	960.0	100	150
./EOG092C484E.fna_mafft.fna	aligned	FASTA	2	744	1488	744	744	744.0	100	151
./EOG092C48JI.fna_mafft.fna	aligned	FASTA	2	729	1458	729	729	729.0	100	152
./EOG092C495C.fna_mafft.fna	aligned	FASTA	2	1023	2046	1023	1023	1023.0	100	153
./EOG092C4AQW.fna_mafft.fna	aligned	FASTA	2	4344	8688	4344	4344	4344.0	100	154
./EOG092C4AZQ.fna_mafft.fna	aligned	FASTA	2	765	1530	765	765	765.0	100	155
./EOG092C4BDP.fna_mafft.fna	aligned	FASTA	2	738	1476	738	738	738.0	100	156
./EOG092C4C2A.fna_mafft.fna	aligned	FASTA	2	1362	2724	1362	1362	1362.0	100	157
./EOG092C4CCH.fna_mafft.fna	aligned	FASTA	2	936	1872	936	936	936.0	100	158
./EOG092C4CNP.fna_mafft.fna	aligned	FASTA	2	1401	2802	1401	1401	1401.0	100	159
./EOG092C4D28.fna_mafft.fna	aligned	FASTA	2	855	1710	855	855	855.0	100	160
./EOG092C4D5B.fna_mafft.fna	aligned	FASTA	2	1116	2232	1116	1116	1116.0	100	161
./EOG092C4DAK.fna_mafft.fna	aligned	FASTA	2	765	1530	765	765	765.0	100	162
./EOG092C4EGW.fna_mafft.fna	aligned	FASTA	2	1905	3810	1905	1905	1905.0	100	163
./EOG092C4F6L.fna_mafft.fna	aligned	FASTA	2	645	1290	645	645	645.0	100	164
./EOG092C4FRI.fna_mafft.fna	aligned	FASTA	2	1365	2730	1365	1365	1365.0	100	165
./EOG092C4FYC.fna_mafft.fna	aligned	FASTA	2	810	1620	810	810	810.0	100	166
./EOG092C4H6Z.fna_mafft.fna	aligned	FASTA	2	714	1428	714	714	714.0	100	167
./EOG092C4HB9.fna_mafft.fna	aligned	FASTA	2	654	1308	654	654	654.0	100	168
./EOG092C4HDL.fna_mafft.fna	aligned	FASTA	2	1176	2352	1176	1176	1176.0	100	169
./EOG092C4IR2.fna_mafft.fna	aligned	FASTA	2	495	990	495	495	495.0	100	170
./EOG092C4IT1.fna_mafft.fna	aligned	FASTA	2	993	1986	993	993	993.0	100	171
./EOG092C4IV8.fna_mafft.fna	aligned	FASTA	2	759	1518	759	759	759.0	100	172
./EOG092C4IXB.fna_mafft.fna	aligned	FASTA	2	771	1542	771	771	771.0	100	173
./EOG092C4IYM.fna_mafft.fna	aligned	FASTA	2	1974	3948	1974	1974	1974.0	100	174
./EOG092C4JA1.fna_mafft.fna	aligned	FASTA	2	924	1848	924	924	924.0	100	175
./EOG092C4JEJ.fna_mafft.fna	aligned	FASTA	2	615	1230	615	615	615.0	100	176
./EOG092C4JF2.fna_mafft.fna	aligned	FASTA	2	666	1332	666	666	666.0	100	177
./EOG092C4JNL.fna_mafft.fna	aligned	FASTA	2	900	1800	900	900	900.0	100	178
./EOG092C4JOE.fna_mafft.fna	aligned	FASTA	2	813	1626	813	813	813.0	100	179
./EOG092C4JSY.fna_mafft.fna	aligned	FASTA	2	660	1320	660	660	660.0	100	180
./EOG092C4JUE.fna_mafft.fna	aligned	FASTA	2	945	1890	945	945	945.0	100	181
./EOG092C4KTI.fna_mafft.fna	aligned	FASTA	2	1782	3564	1782	1782	1782.0	100	182
./EOG092C4LP2.fna_mafft.fna	aligned	FASTA	2	735	1470	735	735	735.0	100	183
./EOG092C4LUM.fna_mafft.fna	aligned	FASTA	2	675	1350	675	675	675.0	100	184
./EOG092C4LX2.fna_mafft.fna	aligned	FASTA	2	606	1212	606	606	606.0	100	185
./EOG092C4N9L.fna_mafft.fna	aligned	FASTA	2	615	1230	615	615	615.0	100	186
./EOG092C4P58.fna_mafft.fna	aligned	FASTA	2	930	1860	930	930	930.0	100	187
./EOG092C4PJG.fna_mafft.fna	aligned	FASTA	2	1161	2322	1161	1161	1161.0	100	188
./EOG092C4PYA.fna_mafft.fna	aligned	FASTA	2	450	900	450	450	450.0	100	189
./EOG092C4Q5B.fna_mafft.fna	aligned	FASTA	2	738	1476	738	738	738.0	100	190
./EOG092C4R9E.fna_mafft.fna	aligned	FASTA	2	1428	2856	1428	1428	1428.0	100	191
./EOG092C4RWB.fna_mafft.fna	aligned	FASTA	2	3681	7362	3681	3681	3681.0	100	192
./EOG092C4S0G.fna_mafft.fna	aligned	FASTA	2	732	1464	732	732	732.0	100	193
./EOG092C4SHL.fna_mafft.fna	aligned	FASTA	2	1638	3276	1638	1638	1638.0	100	194
./EOG092C4SQZ.fna_mafft.fna	aligned	FASTA	2	981	1962	981	981	981.0	100	195
./EOG092C4SZT.fna_mafft.fna	aligned	FASTA	2	969	1938	969	969	969.0	100	196
./EOG092C4UA5.fna_mafft.fna	aligned	FASTA	2	1002	2004	1002	1002	1002.0	100	197
./EOG092C4UH1.fna_mafft.fna	aligned	FASTA	2	753	1506	753	753	753.0	100	198
./EOG092C4V3H.fna_mafft.fna	aligned	FASTA	2	711	1422	711	711	711.0	100	199
./EOG092C4VOX.fna_mafft.fna	aligned	FASTA	2	684	1368	684	684	684.0	100	200
./EOG092C4VXI.fna_mafft.fna	aligned	FASTA	2	999	1998	999	999	999.0	100	201
./EOG092C4WQO.fna_mafft.fna	aligned	FASTA	2	972	1944	972	972	972.0	100	202
./EOG092C4X4T.fna_mafft.fna	aligned	FASTA	2	543	1086	543	543	543.0	100	203
./EOG092C4X4U.fna_mafft.fna	aligned	FASTA	2	636	1272	636	636	636.0	100	204
./EOG092C4Y4I.fna_mafft.fna	aligned	FASTA	2	549	1098	549	549	549.0	100	205
./EOG092C4ZUJ.fna_mafft.fna	aligned	FASTA	2	504	1008	504	504	504.0	100	206
./EOG092C4ZVL.fna_mafft.fna	aligned	FASTA	2	813	1626	813	813	813.0	100	207
./EOG092C50DB.fna_mafft.fna	aligned	FASTA	2	861	1722	861	861	861.0	100	208
./EOG092C51AW.fna_mafft.fna	aligned	FASTA	2	774	1548	774	774	774.0	100	209
./EOG092C51LH.fna_mafft.fna	aligned	FASTA	2	588	1176	588	588	588.0	100	210
./EOG092C5246.fna_mafft.fna	aligned	FASTA	2	1104	2208	1104	1104	1104.0	100	211
./EOG092C52XD.fna_mafft.fna	aligned	FASTA	2	738	1476	738	738	738.0	100	212
./EOG092C53PI.fna_mafft.fna	aligned	FASTA	2	585	1170	585	585	585.0	100	213
./EOG092C54AQ.fna_mafft.fna	aligned	FASTA	2	498	996	498	498	498.0	100	214
./EOG092C54E5.fna_mafft.fna	aligned	FASTA	2	3163	6230	3067	3163	3115.0	100	215
./EOG092C54Q4.fna_mafft.fna	aligned	FASTA	2	2375	4750	2375	2375	2375.0	100	216
./EOG092C54XZ.fna_mafft.fna	aligned	FASTA	2	897	1794	897	897	897.0	100	217
./EOG092C5518.fna_mafft.fna	aligned	FASTA	2	468	936	468	468	468.0	100	218
./EOG092C55QK.fna_mafft.fna	aligned	FASTA	2	675	1350	675	675	675.0	100	219
./EOG092C56A1.fna_mafft.fna	aligned	FASTA	2	2169	4338	2169	2169	2169.0	100	220
./EOG092C56EC.fna_mafft.fna	aligned	FASTA	2	882	1764	882	882	882.0	100	221
./EOG092C57J7.fna_mafft.fna	aligned	FASTA	2	609	1218	609	609	609.0	100	222
./EOG092C57KP.fna_mafft.fna	aligned	FASTA	2	747	1494	747	747	747.0	100	223
./EOG092C58AK.fna_mafft.fna	aligned	FASTA	2	663	1326	663	663	663.0	100	224
./EOG092C58OI.fna_mafft.fna	aligned	FASTA	2	474	948	474	474	474.0	100	225
./EOG092C59CG.fna_mafft.fna	aligned	FASTA	2	618	1236	618	618	618.0	100	226
./EOG092C59G3.fna_mafft.fna	aligned	FASTA	2	1656	3312	1656	1656	1656.0	100	227
./EOG092C59NU.fna_mafft.fna	aligned	FASTA	2	906	1812	906	906	906.0	100	228
./EOG092C59RA.fna_mafft.fna	aligned	FASTA	2	579	1158	579	579	579.0	100	229
./EOG092C5AR8.fna_mafft.fna	aligned	FASTA	2	972	1944	972	972	972.0	100	230
./EOG092C5BSI.fna_mafft.fna	aligned	FASTA	2	462	924	462	462	462.0	100	231
./EOG092C5BSS.fna_mafft.fna	aligned	FASTA	2	441	882	441	441	441.0	100	232
./EOG092C5BZ8.fna_mafft.fna	aligned	FASTA	2	696	1392	696	696	696.0	100	233
./EOG092C5DTV.fna_mafft.fna	aligned	FASTA	2	663	1326	663	663	663.0	100	234
./EOG092C5E45.fna_mafft.fna	aligned	FASTA	2	450	900	450	450	450.0	100	235
./EOG092C5E5Z.fna_mafft.fna	aligned	FASTA	2	399	798	399	399	399.0	100	236
./EOG092C5EQR.fna_mafft.fna	aligned	FASTA	2	501	1002	501	501	501.0	100	237
./EOG092C5G05.fna_mafft.fna	aligned	FASTA	2	480	960	480	480	480.0	100	238
./EOG092C5G2T.fna_mafft.fna	aligned	FASTA	2	582	1164	582	582	582.0	100	239
./EOG092C5GXJ.fna_mafft.fna	aligned	FASTA	2	540	1080	540	540	540.0	100	240
./EOG092C5HRI.fna_mafft.fna	aligned	FASTA	2	471	942	471	471	471.0	100	241
./EOG092C5KDG.fna_mafft.fna	aligned	FASTA	2	609	1218	609	609	609.0	100	242
./EOG092C5KXX.fna_mafft.fna	aligned	FASTA	2	408	816	408	408	408.0	100	243
./EOG092C5L1U.fna_mafft.fna	aligned	FASTA	2	534	1068	534	534	534.0	100	244
./EOG092C5L7Q.fna_mafft.fna	aligned	FASTA	1	360	360	360	360	360.0	100	245
./EOG092C5N82.fna_mafft.fna	aligned	FASTA	2	393	786	393	393	393.0	100	246
./EOG092C5O2N.fna_mafft.fna	aligned	FASTA	2	408	816	408	408	408.0	100	247
./EOG092C5OAL.fna_mafft.fna	aligned	FASTA	2	360	720	360	360	360.0	100	248
./EOG092C5OR3.fna_mafft.fna	aligned	FASTA	2	522	1044	522	522	522.0	100	249
./EOG092C5Q82.fna_mafft.fna	aligned	FASTA	2	456	912	456	456	456.0	100	250
./EOG092C5QTG.fna_mafft.fna	aligned	FASTA	2	363	726	363	363	363.0	100	251
./EOG092C5S4U.fna_mafft.fna	aligned	FASTA	2	3890	7780	3890	3890	3890.0	100	252
./EOG092C5T6H.fna_mafft.fna	aligned	FASTA	2	330	660	330	330	330.0	100	253
./EOG092C5U93.fna_mafft.fna	aligned	FASTA	2	423	846	423	423	423.0	100	254
./EOG092C5UXM.fna_mafft.fna	aligned	FASTA	2	2383	4766	2383	2383	2383.0	100	255
./EOG092C5V3D.fna_mafft.fna	aligned	FASTA	2	2919	5838	2919	2919	2919.0	100	256
./EOG092C5XAS.fna_mafft.fna	aligned	FASTA	2	432	864	432	432	432.0	100	257
./EOG092C5XAZ.fna_mafft.fna	aligned	FASTA	2	318	636	318	318	318.0	100	258
./EOG092C5Z2K.fna_mafft.fna	aligned	FASTA	2	327	654	327	327	327.0	100	259
./EOG092C608K.fna_mafft.fna	aligned	FASTA	2	1812	3624	1812	1812	1812.0	100	260
									99.7011
